# Artificial feeding of invasive grey squirrels (*Sciurus carolinensis*) at urban parks: a social norms approach to understand its drivers and to guide behavioral interventions

**DOI:** 10.1101/2020.07.15.205260

**Authors:** Jacopo Cerri, Elena Martinelli, Sandro Bertolino

## Abstract

Artificial wildlife feeding might contribute to the successful establishment of some invasive alien species, like the Eastern grey squirrel (Sciurus carolinensis) in Europe and the UK. Reducing squirrel feeding at urban parks can be important to reduce squirrel populations while avoiding social conflicts. From April to October 2018, we conducted interviews and administered factorial surveys to two samples of visitors at the Valentino urban park in Torino (Italy). We established whether squirrel feeding can be regarded as an independent or an interdependent behavior, by eliciting visitors’ moral beliefs, and their empirical and normative expectations.

Most respondents did not regard artificial feeding as something neither intrinsically positive nor negative. Satisfaction, the need for a connection with nature and the presence of children were its main causes. On the other hand, feeding squirrels was deemed to be potentially dangerous for squirrel health, and leading to high squirrel densities and to confident squirrels.

Factorial surveys indicated that empirical expectations about the behavior of other visitors, altogether with their past behavior, lead visitors to feed squirrels, while the availability of suboptimal food types (e.g. sweets), was deemed to made people less prone to forage squirrels. Our findings indicate that supplementary feeding is an interdependent behavior, governed by descriptive norms. It might be reduced by means of informative panels containing descriptive information about the fact that most visitors indeed do not feed squirrels, as well as by panels emphasizing the potential damage that squirrels could suffer from eating suboptimal food provided by humans.
