## Supplementary dataset and R script for "Artificial feeding of invasive grey squirrels (*Sciurus carolinensis*) at urban parks: a social norms approach to understand its drivers and to guide behavioral interventions": DasetFSE_Fixed.csv

food	child	past	visible	othersfeed	empexpfeed	season	id	wave	done	outcome	sex	age	edu	resident	freqvisit
Nuts	0	1	0	1	0	Summer	1	A	1	1	F	18-25 years	high	1	3
Nuts	1	0	0	1	0	Winter	1	A	1	1	F	18-25 years	high	1	3
Cookies	0	0	1	1	0	Summer	1	A	1	0	F	18-25 years	high	1	3
Nuts	0	0	1	1	0	Winter	1	A	1	0	F	18-25 years	high	1	3
Nuts	1	0	0	0	0	Winter	1	A	1	1	F	18-25 years	high	1	3
Nuts	1	0	0	0	1	Winter	1	A	1	1	F	18-25 years	high	1	3
Cookies	1	0	1	0	1	Winter	1	A	1	0	F	18-25 years	high	1	3
Cookies	0	0	1	0	1	Winter	1	A	1	0	F	18-25 years	high	1	3
Cookies	1	1	0	0	1	Winter	2	A	1	1	M	36-45 years	secondary	1	5
Nuts	0	1	0	1	1	Summer	2	A	1	1	M	36-45 years	secondary	1	5
Cookies	1	1	0	1	0	Winter	2	A	1	1	M	36-45 years	secondary	1	5
Nuts	0	1	1	0	1	Summer	2	A	1	1	M	36-45 years	secondary	1	5
Nuts	0	0	0	0	1	Winter	2	A	1	1	M	36-45 years	secondary	1	5
Cookies	0	0	0	1	1	Summer	2	A	1	1	M	36-45 years	secondary	1	5
Cookies	0	0	1	1	0	Winter	2	A	1	1	M	36-45 years	secondary	1	5
Cookies	1	1	1	1	0	Winter	2	A	1	1	M	36-45 years	secondary	1	5
Nuts	0	1	0	0	0	Summer	3	A	1	1	F	26-35 years	degree	1	3
Cookies	1	1	1	0	1	Winter	3	A	1	1	F	26-35 years	degree	1	3
Nuts	1	0	0	1	1	Summer	3	A	1	1	F	26-35 years	degree	1	3
Nuts	0	0	0	1	0	Summer	3	A	1	0	F	26-35 years	degree	1	3
Cookies	1	1	0	1	1	Summer	3	A	1	1	F	26-35 years	degree	1	3
Nuts	0	0	1	0	0	Winter	3	A	1	0	F	26-35 years	degree	1	3
Nuts	0	1	1	0	0	Summer	3	A	1	1	F	26-35 years	degree	1	3
Cookies	1	1	0	0	1	Summer	3	A	1	1	F	26-35 years	degree	1	3
Nuts	1	1	1	1	1	Winter	4	A	1	1	M	18-25 years	degree	0	3
Cookies	0	1	0	0	0	Summer	4	A	1	0	M	18-25 years	degree	0	3
Nuts	0	0	0	1	0	Winter	4	A	1	1	M	18-25 years	degree	0	3
Cookies	0	1	0	1	0	Winter	4	A	1	1	M	18-25 years	degree	0	3
Cookies	0	1	0	0	0	Winter	4	A	1	1	M	18-25 years	degree	0	3
Cookies	0	0	0	0	1	Summer	4	A	1	1	M	18-25 years	degree	0	3
Nuts	0	1	1	1	0	Winter	4	A	1	1	M	18-25 years	degree	0	3
Cookies	1	0	0	1	1	Summer	4	A	1	1	M	18-25 years	degree	0	3
Cookies	1	0	1	0	0	Summer	5	A	1		M	46-60 years	high	1	1
Cookies	1	0	0	0	1	Summer	5	A	1	1	M	46-60 years	high	1	1
Cookies	1	0	0	1	0	Winter	5	A	1	1	M	46-60 years	high	1	1
Nuts	0	0	0	1	1	Summer	5	A	1	1	M	46-60 years	high	1	1
Nuts	1	0	1	0	0	Winter	5	A	1	0	M	46-60 years	high	1	1
Nuts	1	0	0	1	0	Summer	5	A	1	0	M	46-60 years	high	1	1
Nuts	1	1	1	0	1	Winter	5	A	1	1	M	46-60 years	high	1	1
Cookies	1	0	1	1	1	Winter	5	A	1	1	M	46-60 years	high	1	1
Cookies	0	1	1	0	1	Winter	6	A	1	1	F	46-60 years	high	1	3
Nuts	1	1	0	1	0	Summer	6	A	1	1	F	46-60 years	high	1	3
Nuts	0	0	0	0	0	Winter	6	A	1	1	F	46-60 years	high	1	3
Nuts	0	0	0	0	1	Summer	6	A	1	1	F	46-60 years	high	1	3
Nuts	1	0	0	0	0	Summer	6	A	1	1	F	46-60 years	high	1	3
Nuts	0	1	0	0	1	Summer	6	A	1	1	F	46-60 years	high	1	3
Nuts	0	1	1	1	0	Summer	6	A	1	1	F	46-60 years	high	1	3
Cookies	0	0	0	0	1	Winter	6	A	1	1	F	46-60 years	high	1	3
Cookies	0	0	1	0	0	Winter	7	A	1	1	F	18-25 years	high	1	5
Nuts	1	1	0	0	1	Summer	7	A	1	0	F	18-25 years	high	1	5
Cookies	1	0	0	0	1	Winter	7	A	1	1	F	18-25 years	high	1	5
Cookies	1	0	1	1	1	Summer	7	A	1	1	F	18-25 years	high	1	5
Cookies	0	0	1	0	1	Summer	7	A	1	1	F	18-25 years	high	1	5
Cookies	0	1	1	1	1	Summer	7	A	1	1	F	18-25 years	high	1	5
Cookies	0	1	1	1	0	Winter	7	A	1	1	F	18-25 years	high	1	5
Cookies	1	1	0	0	0	Summer	7	A	1	0	F	18-25 years	high	1	5
Cookies	0	1	1	0	0	Summer	8	A	1	1	F	36-45 years	secondary	1	4
Nuts	1	0	1	1	0	Summer	8	A	1	1	F	36-45 years	secondary	1	4
Nuts	0	0	1	1	1	Winter	8	A	1	1	F	36-45 years	secondary	1	4
Cookies	0	0	1	1	1	Summer	8	A	1	1	F	36-45 years	secondary	1	4
Cookies	1	1	1	0	1	Summer	8	A	1	0	F	36-45 years	secondary	1	4
Cookies	0	0	1	0	0	Summer	8	A	1	0	F	36-45 years	secondary	1	4
Nuts	1	1	0	0	0	Winter	8	A	1	0	F	36-45 years	secondary	1	4
Cookies	0	0	0	1	0	Summer	8	A	1	1	F	36-45 years	secondary	1	4
Nuts	0	1	1	0	0	Winter	9	A	1	1	M	18-25 years	high	1	4
Cookies	1	0	0	0	0	Summer	9	A	1	0	M	18-25 years	high	1	4
Cookies	1	0	0	1	1	Winter	9	A	1	0	M	18-25 years	high	1	4
Cookies	1	1	0	1	1	Winter	9	A	1	1	M	18-25 years	high	1	4
Nuts	1	0	1	1	1	Summer	9	A	1	0	M	18-25 years	high	1	4
Nuts	1	0	1	1	0	Winter	9	A	1	1	M	18-25 years	high	1	4
Nuts	1	0	1	1	1	Winter	9	A	1	0	M	18-25 years	high	1	4
Cookies	1	1	1	1	1	Winter	9	A	1	1	M	18-25 years	high	1	4
Cookies	0	0	0	0	0	Winter	10	A	1	1	F	18-25 years	high	0	1
Cookies	1	1	1	0	0	Winter	10	A	1	0	F	18-25 years	high	0	1
Nuts	1	1	1	1	0	Summer	10	A	1	1	F	18-25 years	high	0	1
Cookies	1	0	1	1	0	Winter	10	A	1		F	18-25 years	high	0	1
Nuts	1	0	0	1	1	Winter	10	A	1	1	F	18-25 years	high	0	1
Nuts	0	0	1	0	0	Summer	10	A	1	0	F	18-25 years	high	0	1
Cookies	1	0	1	0	0	Winter	10	A	1	1	F	18-25 years	high	0	1
Nuts	0	1	0	1	1	Winter	10	A	1	1	F	18-25 years	high	0	1
Nuts	0	0	1	1	0	Summer	11	A	1	0	M	46-60 years	high	1	3
Cookies	0	1	1	1	0	Summer	11	A	1	1	M	46-60 years	high	1	3
Nuts	1	1	0	1	1	Winter	11	A	1	1	M	46-60 years	high	1	3
Cookies	0	0	0	0	0	Summer	11	A	1	0	M	46-60 years	high	1	3
Nuts	0	1	0	0	0	Winter	11	A	1	1	M	46-60 years	high	1	3
Nuts	0	1	0	1	0	Winter	11	A	1	1	M	46-60 years	high	1	3
Cookies	0	1	1	0	0	Winter	11	A	1	1	M	46-60 years	high	1	3
Nuts	1	1	1	0	0	Summer	11	A	1	1	M	46-60 years	high	1	3
Nuts	0	1	1	1	1	Winter	12	A	1	1	F	26-35 years	degree	1	4
Nuts	0	1	1	1	1	Summer	12	A	1	1	F	26-35 years	degree	1	4
Nuts	1	1	1	0	0	Winter	12	A	1	1	F	26-35 years	degree	1	4
Cookies	0	0	1	1	1	Winter	12	A	1	1	F	26-35 years	degree	1	4
Nuts	1	1	1	1	0	Winter	12	A	1	1	F	26-35 years	degree	1	4
Cookies	1	1	0	1	0	Summer	12	A	1	1	F	26-35 years	degree	1	4
Cookies	1	1	1	1	0	Summer	12	A	1	1	F	26-35 years	degree	1	4
Nuts	0	1	1	0	1	Winter	12	A	1	1	F	26-35 years	degree	1	4
Nuts	1	1	0	1	1	Summer	13	A	1	1	M	46-60 years	high	1	4
Cookies	0	1	0	1	0	Summer	13	A	1	0	M	46-60 years	high	1	4
Cookies	0	1	1	1	1	Winter	13	A	1	1	M	46-60 years	high	1	4
Cookies	0	0	0	1	0	Winter	13	A	1	0	M	46-60 years	high	1	4
Cookies	0	0	0	1	1	Winter	13	A	1	0	M	46-60 years	high	1	4
Cookies	1	0	1	1	0	Summer	13	A	1	0	M	46-60 years	high	1	4
Nuts	1	0	1	0	0	Summer	13	A	1	0	M	46-60 years	high	1	4
Nuts	1	0	0	0	1	Summer	13	A	1	1	M	46-60 years	high	1	4
Nuts	1	0	1	0	1	Summer	14	A	1	1	F	26-35 years	secondary	0	1
Nuts	0	1	0	0	1	Winter	14	A	1	1	F	26-35 years	secondary	0	1
Nuts	0	0	0	0	0	Summer	14	A	1	0	F	26-35 years	secondary	0	1
Cookies	1	0	0	0	0	Winter	14	A	1	0	F	26-35 years	secondary	0	1
Nuts	0	0	0	1	1	Winter	14	A	1	1	F	26-35 years	secondary	0	1
Cookies	0	1	1	0	1	Summer	14	A	1	0	F	26-35 years	secondary	0	1
Cookies	0	1	0	0	1	Winter	14	A	1	0	F	26-35 years	secondary	0	1
Cookies	0	1	0	1	1	Winter	14	A	1	0	F	26-35 years	secondary	0	1
Nuts	1	1	0	0	0	Summer	15	A	1	1	M	36-45 years	degree	0	3
Cookies	1	0	1	0	1	Summer	15	A	1	0	M	36-45 years	degree	0	3
Cookies	1	0	0	1	0	Summer	15	A	1	1	M	36-45 years	degree	0	3
Nuts	1	1	0	1	0	Winter	15	A	1	0	M	36-45 years	degree	0	3
Cookies	0	1	0	0	1	Summer	15	A	1	1	M	36-45 years	degree	0	3
Nuts	1	1	1	0	1	Summer	15	A	1	1	M	36-45 years	degree	0	3
Cookies	0	1	0	1	1	Summer	15	A	1	1	M	36-45 years	degree	0	3
Nuts	0	0	1	0	1	Winter	15	A	1	1	M	36-45 years	degree	0	3
Nuts	0	0	1	1	1	Summer	16	A	1	1	M	46-60 years	high	1	4
Cookies	1	1	1	0	0	Summer	16	A	1	0	M	46-60 years	high	1	4
Cookies	1	1	0	0	0	Winter	16	A	1	0	M	46-60 years	high	1	4
Nuts	1	0	1	0	1	Winter	16	A	1	0	M	46-60 years	high	1	4
Nuts	1	1	1	1	1	Summer	16	A	1	1	M	46-60 years	high	1	4
Cookies	1	1	1	1	1	Summer	16	A	1	1	M	46-60 years	high	1	4
Nuts	0	0	1	0	1	Summer	16	A	1	0	M	46-60 years	high	1	4
Nuts	1	1	0	0	1	Winter	16	A	1	1	M	46-60 years	high	1	4
Nuts	0	1	0	1	0	Summer	1	B	1	1	F	18-25 years	high	0	2
Nuts	1	0	0	1	0	Winter	1	B	1	0	F	18-25 years	high	0	2
Cookies	0	0	1	1	0	Summer	1	B	1	0	F	18-25 years	high	0	2
Nuts	0	0	1	1	0	Winter	1	B	1	1	F	18-25 years	high	0	2
Nuts	1	0	0	0	0	Winter	1	B	1	1	F	18-25 years	high	0	2
Nuts	1	0	0	0	1	Winter	1	B	1	1	F	18-25 years	high	0	2
Cookies	1	0	1	0	1	Winter	1	B	1	0	F	18-25 years	high	0	2
Cookies	0	0	1	0	1	Winter	1	B	1	0	F	18-25 years	high	0	2
Cookies	1	1	0	0	1	Winter	2	B	1	1	M	Over 60	high	1	3
Nuts	0	1	0	1	1	Summer	2	B	1	1	M	Over 60	high	1	3
Cookies	1	1	0	1	0	Winter	2	B	1	1	M	Over 60	high	1	3
Nuts	0	1	1	0	1	Summer	2	B	1	1	M	Over 60	high	1	3
Nuts	0	0	0	0	1	Winter	2	B	1	1	M	Over 60	high	1	3
Cookies	0	0	0	1	1	Summer	2	B	1	1	M	Over 60	high	1	3
Cookies	0	0	1	1	0	Winter	2	B	1	1	M	Over 60	high	1	3
Cookies	1	1	1	1	0	Winter	2	B	1	1	M	Over 60	high	1	3
Nuts	0	1	0	0	0	Summer	3	B	1	1	F	18-25 years	high	1	3
Cookies	1	1	1	0	1	Winter	3	B	1	1	F	18-25 years	high	1	3
Nuts	1	0	0	1	1	Summer	3	B	1	1	F	18-25 years	high	1	3
Nuts	0	0	0	1	0	Summer	3	B	1	0	F	18-25 years	high	1	3
Cookies	1	1	0	1	1	Summer	3	B	1	0	F	18-25 years	high	1	3
Nuts	0	0	1	0	0	Winter	3	B	1	0	F	18-25 years	high	1	3
Nuts	0	1	1	0	0	Summer	3	B	1	1	F	18-25 years	high	1	3
Cookies	1	1	0	0	1	Summer	3	B	1	1	F	18-25 years	high	1	3
Nuts	1	1	1	1	1	Winter	4	B	1	1	M	26-35 years	degree	0	1
Cookies	0	1	0	0	0	Summer	4	B	1	1	M	26-35 years	degree	0	1
Nuts	0	0	0	1	0	Winter	4	B	1	1	M	26-35 years	degree	0	1
Cookies	0	1	0	1	0	Winter	4	B	1	1	M	26-35 years	degree	0	1
Cookies	0	1	0	0	0	Winter	4	B	1	1	M	26-35 years	degree	0	1
Cookies	0	0	0	0	1	Summer	4	B	1	1	M	26-35 years	degree	0	1
Nuts	0	1	1	1	0	Winter	4	B	1	0	M	26-35 years	degree	0	1
Cookies	1	0	0	1	1	Summer	4	B	1	1	M	26-35 years	degree	0	1
Cookies	1	0	1	0	0	Summer	5	B	1		M	18-25 years	degree	1	4
Cookies	1	0	0	0	1	Summer	5	B	1	1	M	18-25 years	degree	1	4
Cookies	1	0	0	1	0	Winter	5	B	1	0	M	18-25 years	degree	1	4
Nuts	0	0	0	1	1	Summer	5	B	1	1	M	18-25 years	degree	1	4
Nuts	1	0	1	0	0	Winter	5	B	1	0	M	18-25 years	degree	1	4
Nuts	1	0	0	1	0	Summer	5	B	1	1	M	18-25 years	degree	1	4
Nuts	1	1	1	0	1	Winter	5	B	1	0	M	18-25 years	degree	1	4
Cookies	1	0	1	1	1	Winter	5	B	1	1	M	18-25 years	degree	1	4
Cookies	0	1	1	0	1	Winter	6	B	1	1	M	46-60 years	high	1	4
Nuts	1	1	0	1	0	Summer	6	B	1	1	M	46-60 years	high	1	4
Nuts	0	0	0	0	0	Winter	6	B	1	0	M	46-60 years	high	1	4
Nuts	0	0	0	0	1	Summer	6	B	1	0	M	46-60 years	high	1	4
Nuts	1	0	0	0	0	Summer	6	B	1	0	M	46-60 years	high	1	4
Nuts	0	1	0	0	1	Summer	6	B	1	1	M	46-60 years	high	1	4
Nuts	0	1	1	1	0	Summer	6	B	1	1	M	46-60 years	high	1	4
Cookies	0	0	0	0	1	Winter	6	B	1	0	M	46-60 years	high	1	4
Cookies	0	0	1	0	0	Winter	7	B	1	0	F	36-45 years	degree	1	5
Nuts	1	1	0	0	1	Summer	7	B	1	1	F	36-45 years	degree	1	5
Cookies	1	0	0	0	1	Winter	7	B	1	0	F	36-45 years	degree	1	5
Cookies	1	0	1	1	1	Summer	7	B	1	0	F	36-45 years	degree	1	5
Cookies	0	0	1	0	1	Summer	7	B	1	0	F	36-45 years	degree	1	5
Cookies	0	1	1	1	1	Summer	7	B	1	0	F	36-45 years	degree	1	5
Cookies	0	1	1	1	0	Winter	7	B	1	0	F	36-45 years	degree	1	5
Cookies	1	1	0	0	0	Summer	7	B	1	0	F	36-45 years	degree	1	5
Cookies	0	1	1	0	0	Summer	8	B	1	0	F	36-45 years	secondary	1	4
Nuts	1	0	1	1	0	Summer	8	B	1	0	F	36-45 years	secondary	1	4
Nuts	0	0	1	1	1	Winter	8	B	1	0	F	36-45 years	secondary	1	4
Cookies	0	0	1	1	1	Summer	8	B	1	0	F	36-45 years	secondary	1	4
Cookies	1	1	1	0	1	Summer	8	B	1	1	F	36-45 years	secondary	1	4
Cookies	0	0	1	0	0	Summer	8	B	1	0	F	36-45 years	secondary	1	4
Nuts	1	1	0	0	0	Winter	8	B	1	1	F	36-45 years	secondary	1	4
Cookies	0	0	0	1	0	Summer	8	B	1	0	F	36-45 years	secondary	1	4
Nuts	0	1	1	0	0	Winter	9	B	1	1	M	18-25 years	high	1	4
Cookies	1	0	0	0	0	Summer	9	B	1	0	M	18-25 years	high	1	4
Cookies	1	0	0	1	1	Winter	9	B	1	0	M	18-25 years	high	1	4
Cookies	1	1	0	1	1	Winter	9	B	1	1	M	18-25 years	high	1	4
Nuts	1	0	1	1	1	Summer	9	B	1	0	M	18-25 years	high	1	4
Nuts	1	0	1	1	0	Winter	9	B	1	1	M	18-25 years	high	1	4
Nuts	1	0	1	1	1	Winter	9	B	1	0	M	18-25 years	high	1	4
Cookies	1	1	1	1	1	Winter	9	B	1	1	M	18-25 years	high	1	4
Cookies	0	0	0	0	0	Winter	10	B	1	0	F	36-45 years	elementary	1	5
Cookies	1	1	1	0	0	Winter	10	B	1	0	F	36-45 years	elementary	1	5
Nuts	1	1	1	1	0	Summer	10	B	1	1	F	36-45 years	elementary	1	5
Cookies	1	0	1	1	0	Winter	10	B	1	0	F	36-45 years	elementary	1	5
Nuts	1	0	0	1	1	Winter	10	B	1	1	F	36-45 years	elementary	1	5
Nuts	0	0	1	0	0	Summer	10	B	1	0	F	36-45 years	elementary	1	5
Cookies	1	0	1	0	0	Winter	10	B	1	0	F	36-45 years	elementary	1	5
Nuts	0	1	0	1	1	Winter	10	B	1	1	F	36-45 years	elementary	1	5
Nuts	0	0	1	1	0	Summer	11	B	1	0	F	36-45 years	degree	1	3
Cookies	0	1	1	1	0	Summer	11	B	1	0	F	36-45 years	degree	1	3
Nuts	1	1	0	1	1	Winter	11	B	1	1	F	36-45 years	degree	1	3
Cookies	0	0	0	0	0	Summer	11	B	1	0	F	36-45 years	degree	1	3
Nuts	0	1	0	0	0	Winter	11	B	1	0	F	36-45 years	degree	1	3
Nuts	0	1	0	1	0	Winter	11	B	1	1	F	36-45 years	degree	1	3
Cookies	0	1	1	0	0	Winter	11	B	1	0	F	36-45 years	degree	1	3
Nuts	1	1	1	0	0	Summer	11	B	1	1	F	36-45 years	degree	1	3
Nuts	0	1	1	1	1	Winter	12	B	1	1	M	Over 60	secondary	1	5
Nuts	0	1	1	1	1	Summer	12	B	1	1	M	Over 60	secondary	1	5
Nuts	1	1	1	0	0	Winter	12	B	1	1	M	Over 60	secondary	1	5
Cookies	0	0	1	1	1	Winter	12	B	1	0	M	Over 60	secondary	1	5
Nuts	1	1	1	1	0	Winter	12	B	1	1	M	Over 60	secondary	1	5
Cookies	1	1	0	1	0	Summer	12	B	1	0	M	Over 60	secondary	1	5
Cookies	1	1	1	1	0	Summer	12	B	1	0	M	Over 60	secondary	1	5
Nuts	0	1	1	0	1	Winter	12	B	1	0	M	Over 60	secondary	1	5
Nuts	1	1	0	1	1	Summer	13	B	1	1	F	36-45 years	degree	1	5
Cookies	0	1	0	1	0	Summer	13	B	1	0	F	36-45 years	degree	1	5
Cookies	0	1	1	1	1	Winter	13	B	1	0	F	36-45 years	degree	1	5
Cookies	0	0	0	1	0	Winter	13	B	1	0	F	36-45 years	degree	1	5
Cookies	0	0	0	1	1	Winter	13	B	1	0	F	36-45 years	degree	1	5
Cookies	1	0	1	1	0	Summer	13	B	1	0	F	36-45 years	degree	1	5
Nuts	1	0	1	0	0	Summer	13	B	1	0	F	36-45 years	degree	1	5
Nuts	1	0	0	0	1	Summer	13	B	1	0	F	36-45 years	degree	1	5
Nuts	1	0	1	0	1	Summer	14	B	1	1	M	46-60 years	secondary	1	4
Nuts	0	1	0	0	1	Winter	14	B	1	1	M	46-60 years	secondary	1	4
Nuts	0	0	0	0	0	Summer	14	B	1	0	M	46-60 years	secondary	1	4
Cookies	1	0	0	0	0	Winter	14	B	1	1	M	46-60 years	secondary	1	4
Nuts	0	0	0	1	1	Winter	14	B	1	0	M	46-60 years	secondary	1	4
Cookies	0	1	1	0	1	Summer	14	B	1	1	M	46-60 years	secondary	1	4
Cookies	0	1	0	0	1	Winter	14	B	1	0	M	46-60 years	secondary	1	4
Cookies	0	1	0	1	1	Winter	14	B	1	1	M	46-60 years	secondary	1	4
Nuts	1	1	0	0	0	Summer	15	B	1
Cookies	1	0	1	0	1	Summer	15	B	1
Cookies	1	0	0	1	0	Summer	15	B	1
Nuts	1	1	0	1	0	Winter	15	B	1
Cookies	0	1	0	0	1	Summer	15	B	1
Nuts	1	1	1	0	1	Summer	15	B	1
Cookies	0	1	0	1	1	Summer	15	B	1
Nuts	0	0	1	0	1	Winter	15	B	1
Nuts	0	0	1	1	1	Summer	16	B	1
Cookies	1	1	1	0	0	Summer	16	B	1
Cookies	1	1	0	0	0	Winter	16	B	1
Nuts	1	0	1	0	1	Winter	16	B	1
Nuts	1	1	1	1	1	Summer	16	B	1
Cookies	1	1	1	1	1	Summer	16	B	1
Nuts	0	0	1	0	1	Summer	16	B	1
Nuts	1	1	0	0	1	Winter	16	B	1
