## Supplementary dataset and R script for "Artificial feeding of invasive grey squirrels (*Sciurus carolinensis*) at urban parks: a social norms approach to understand its drivers and to guide behavioral interventions": Valentino_Interviews.csv

respondent	sex	age	edu	residence	Italian	Torino	child	dog	frequency_visit	frequency_visit_coded	refnet_disapp	refnet_disapp_who	refnet_disapp_who_relatives	refnet_disapp_who_friends	refnet_disapp_who_visitors	refnet_disapp_who_others	disapp_empexp	disapp_normex	disapp_action	refnet_app	refnet_app_who	refnet_app_who_relatives	refnet_app_who_friends	refnet_app_who_visitors	app_empexp	app_normexp	feed_moralbel	feed_positiveconseq	fpc_pleasure	fpc_connection	fpc_child	feed_negativeconseq	fnc_dangerous	fnc_behavior	fnc_number	fnc_disease	fnc_diet	quit_feeding	quit_feeding_hard	quit_feeding_hard_why	qfh_pleasure	qfh_mind	qfh_connection	qfh_habit	disapproval_belief	disapproval_action
1	M	56	2	Asti	1	1	0	1	2 volte/giorno	Everyday	0		0	0	0	0	0	0	0	0		0	0	0			-1	Piacevole	1	0	0	Molti lati negativi	0	0	0	0	0	Difficile	1	Abitudine	0	0	0	1	1	Qualche volta l'ha fatto, ma reazioni negative
2	M	37	4	Torino	1	1	1	1	Tutti i giorni	Everyday	1	Amici	0	1	0	0	1	1	0	1	Amici e parenti	1	1	0	1	1	0	Rapporto con animale/è piacevole	1	1	0	Alimentazione	0	0	0	0	1	Difficile	1	Abitudine/passatempo	0	0	0	1	0	0
3	M	78	4	Pescara	1	1	1	0	1/settimana	OnceFew_week	0		0	0	0	0	0	0	0	0		0	0	0			0	Rapporto con animale	1	1	0	Aggressività	0	1	0	0	0	Non saprei	0		0	0	0	0	0	Solo se il cibo è inadeguato
4	M	25	4	Catania	1	0	0	0	Prima volta	FirstTime	0		0	0	0	0	0	0	0	0		0	0	0			1	Piacevole	1	0	0	Nessun problema	0	0	0	0	0	Difficile	1	Abitudine	0	0	0	1	0	Solo se il cibo è inadeguato
5	F	25	4	Augusta	1	1	0	0	Prima volta	FirstTime	1	Madre	1	0	0	0	1	1	0	1	Amici	0	1	0	1	1	0	Piacevole	1	0	0	Alimentazione	0	0	0	0	1	Difficile	1	Abitudine	0	0	0	1	0	Solo se il cibo è inadeguato
6	M	57	2	Uruguay	0	0	1	0	Prima volta	FirstTime	0		0	0	0	0	0	0	0	0		0	0	0			0	Non saprei	0	0	0	Eccessiva proliferazione	0	0	1	0	0	Dipende	1	A seconda di quanto una persona ci tiene	0	0	1	0	0	0
7	F	40	4	Romania	0	1	0	0	3/4 settimana	OnceFew_week	1	Sorella	1	0	0	0	1	0	0	0		0	0	0			-1	Non saprei	0	0	0	Alimentazione	0	0	0	0	1	Difficile	1	Abitudine	0	0	0	1	0	0
8	F	63	3	Sicilia	1	1	1	0	Quasi tutti giorni	Everyday	0		0	0	0	0	0	0	0	0		0	0	0			1	Piacevole	1	0	0	Nessun problema	0	0	0	0	0	Dipende	1	Mentalità	0	1	0	0	0	0
9	M	37	3	Torino	1	1	1	1	Tutti i giorni	Everyday	1	Colleghi e amici	0	1	0	0	1	1	0	0		0	0	0			-1	Rapporto con animale	0	1	0	Possono uscire dal parco	1	0	0	0	0	Difficile	1	Bisogna farglielo capire	0	1	0	0	1	0
10	M	28	2	Sicilia	1	1	1	0	4/5 anno	MultipleTimes_year	0		0	0	0	0	0	0	0	0		0	0	0			0	Interazione con i bambini	0	0	1	Alimentazione	0	0	0	0	1	Non saprei	0		0	0	0	0	0	0
11	F	60	4	Venezia	1	1	1	0	1/mese	MultipleTimes_month	0		0	0	0	0	0	0	0	0		0	0	0			-1	Interazione con i bambini	0	0	1	Eccessiva proliferazione	0	0	1	0	0	Difficile	1		0	0	0	0	0	0
12	F	91	3	Torino	1	1	1	0	Tutti i giorni	Everyday	0		0	0	0	0	0	0	0	1	Parenti	1	0	0			1	Piacevole	1	0	0	Nessun problema	0	0	0	0	0				0	0	0	0	0	0
13	F	19	4	Savigliano	1	1	0	0	Tutti i giorni	Everyday	1	Amici	0	1	0	0	1	0	0	1	Amici	0	1	0	1	0	0	Rapporto con animale	0	1	0	Alimentazione	0	0	0	0	1	Difficile	1	Abitudine	0	0	0	1	1	0
14	F	45	3	Torino	1	0	1	0	Tutti i giorni	Everyday	1	Fratello	1	0	0	0	1	1	1	1	Amici	0	1	0	1	1	0	interazione con i bambini	0	0	1	Vengono investiti/abitudine all'uomo	1	1	0	0	0	Difficile	1	Abitudine	0	0	0	1	1	No, per evitare litigi
15	F	59	3	Torino	1	0	1	1	2/settimana	OnceFew_week	0		0	0	0	0	0	0	0	1	Parenti	1	0	0	1	1	1	Piacevole	1	0	0	Abitudine all'uomo/malattie	0	1	0	1	0	Difficile	1	Abitudine	0	0	0	1	0	0
16	M	19	4	Torino	1	1	0	1	Tutti i giorni	Everyday	0		0	0	0	0	0	0	0	0		0	0	0				interazione con i bambini	0	0	1	Molti lati negativi	0	0	0	0	0	Difficile	1	Abitudine	0	0	0	1	0	0
17	M	63	4	Saluzzo	1	1	1	0	Quasi tutti giorni	Everyday	1	Conoscenti	0	1	0	0	1	1	0	0		0	0	0			-1	interazione con i bambini	0	0	1	Eccessiva proliferazione	0	0	1	0	0	Non saprei	0		0	0	0	0	0	0
18	M	73	1	Abruzzo	1	1	1	0	3/4 mese	MultipleTimes_month	0		0	0	0	0	0	0	0	0		0	0	0			1	Piacevole	1	0	0	Abitudine all'uomo	0	1	0	0	0	Facile	0		0	0	0	0	0	0
19	M	71	2	Torino	1	1	0	0	2/settimana	OnceFew_week	0		0	0	0	0	0	0	0	1	Amici e parenti	1	1	0	1	1	1		0	0	0	Nessun problema	0	0	0	0	0	Facile	0		0	0	0	0	0	0
20	F	42	3	Torino	1	1	1	0	Tutti i giorni	Everyday	0		0	0	0	0	0	0	0	1	Amici e parenti	1	1	0	1	1	0	Piacevole/interazione con i bambini	1	0	1	Eccessiva proliferazione/aggressività	0	1	1	0	0	Difficile	1	Abitudine	0	0	0	1	0	0
21	F	32	4	Torino	1	1	0	1	Tutti i giorni	Everyday	1	Amici/proprietari cani	0	1	1	0	1	1	0	0		0	0	0			-2	Interazione con i bambini	0	0	1	Eccessiva proliferazione	0	0	1	0	0	Molto difficile	1	Piacevole	1	0	0	0	1	0
22	F	47	4	Toscana	1	0	1	0	Prima volta	FirstTime	0		0	0	0	0	0	0	0	0		0	0	0			0	Rapporto con animale/rapporto con la natura	0	1	0	Alimentazione	0	0	0	0	1	Facile	0	Se c'è una regola o danno multe, è facile rispettare	0	1	0	0	0	0
23	M	26	4	Torino	1	0	0	0	Rararnente		0		0	0	0	0	0	0	0	1	Madre	1	0	0	1	1	1	Rapporto con animale	0	1	0	Non saprei	0	0	0	0	0	Non credo difficile	0	Non saprei	0	0	0	0	0	0
24	M	68	4	Torino	1	1	1	0	1/2 anno	MultipleTimes_year	0		0	0	0	0	0	0	0	0		0	0	0			0		0	0	0	Non si rispetta l'ambiente	0	0	0	0	0	Difficile	1		0	0	0	0	0	0
25	F	34	4	Torino	1	1	1	1	Quasi tutti giorni	Everyday	1	Parenti	1	0	0	0	1	1	0	0		0	0	0			-1	Piacevole/bambini	1	0	1	Malattie	0	0	0	1	0	Difficile	1	Abitudine	0	0	0	1	1	0
26	M	42	4	Torino	1	1	1	0	Qualche volta/settimana	OnceFew_week	1	Visitatori del PArco	0	0	1	0	0	0	0	1	Visitatori del Parco	0	0	1	1	1	0	Rapporto con animale	0	1	0	Nessun problema	0	0	0	0	0	Difficile	1	Abitudine	0	0	0	1	0	0
27	F	18	3	Brasile	0	1	0	0	1/settimana	OnceFew_week	0		0	0	0	0	0	0	0	0		0	0	0			0	Si avvicinano	0	1	0	Eccessiva proliferazione	0	0	1	0	0	Difficile	1	Abitudine	0	0	0	1	0	0
28	F	33	4	Torino	1	1	1	0	1/settimana	OnceFew_week	0		0	0	0	0	0	0	0	0		0	0	0			0	interazione con i bambini/rapporto con la natura	0	1	1	Eccessiva proliferazione	0	0	1	0	0	Difficile	1	Abitudine	0	0	0	1	0	0
29	M	75	3	Torino	1	1	1	0	2-3/settimana	OnceFew_week	0		0	0	0	0	0	0	0	0		0	0	0			0	interazione con i bambini/piacevole	1	0	1	Eccessiva proliferazione	0	0	1	0	0	Difficile	1	Abitudine	0	0	0	1	0	0
30	F	43	4	Sicilia	1	1	0	0	2-3/settimana	OnceFew_week	0		0	0	0	0	0	0	0	0		0	0	0			1	Rapporto con animale	0	1	0	Nessun problema	0	0	0	0	0	Difficile	1	Rapporto che si crea	0	0	1	0	0	0
31	M	35	2	Finale ligure	1	0	1	0	2/anno	MultipleTimes_year	0		0	0	0	0	0	0	0	0		0	0	0			2	Rapporto con la natura	0	1	0	Malattie	0	0	0	1	0	Non credo difficile	0		0	0	0	0	0	0
32	F	21	4	Imperia	1	1	0	1	3/4 anno	MultipleTimes_year	0		0	0	0	0	0	0	0	0		0	0	0			0	Rapporto con animale	0	1	0	Alimentazione	0	0	0	0	1	Difficile	1	Abitudine	0	0	0	1	1	0
33	F	53	4	Belluno	1	0	1	0	Prima volta	FirstTime	1	Padre	1	0	0	0	1	1	1	0		0	0	0			0	Rapporto con animale	0	1	0	Malattie	0	0	0	1	0	Difficile	1	Abitudine	0	0	0	1	1	0
34	F	22	4	Asti	1	1	0	1	Quasi tutti giorni	Everyday	0		0	0	0	0	0	0	0	0		0	0	0			0	Rapporto con animale	0	1	0	Eccessiva proliferazione	0	0	1	0	0	Non sarebbe difficile	0		0	0	0	0	0	0
35	M	24	3	Asti	1	0	0	0	1-2/settimana	OnceFew_week	0		0	0	0	0	0	0	0	0		0	0	0			1	Piacevole	1	0	0	Nessun problema	0	0	0	0	0	Non sarebbe difficile	0	Non saprei	0	0	0	0	0	0
36	M	26	3	Torino	1	1	0	0	1/settimana	OnceFew_week	0		0	0	0	0	0	0	0	0		0	0	0			-1	Piacevole	1	0	0	Alimentazione	0	0	0	0	1	Difficile	1	Abitudine	0	0	0	1	1	Forse se gli dà qualcosa di sbagliato
